# Antibiotic resistant bacteria survive treatment by doubling while shrinking

**DOI:** 10.1101/2024.06.27.601114

**Authors:** Adrian Campey, Remy Chait, Krasimira Tsaneva-Atanasova, Stefano Pagliara

## Abstract

Many antibiotics that are used in healthcare, farming and aquaculture end up in environments with different spatial structures that might promote heterogeneity in the emergence of antibiotic resistance. However, experimental evolution of microbes at sub-inhibitory concentrations of antibiotics has been mainly carried out at the population level which does not allow capturing heterogeneity within bacterial populations. Here we investigate and compare the emergence of resistance to ciprofloxacin in *Escherichia coli* in well mixed and structured environments using experimental evolution, genomics and microfluidics-based time-lapse microscopy. We discover that resistance to ciprofloxacin and cross-resistance to other antibiotics is stronger in the well-mixed environment due to the emergence of target mutations, whereas efflux regulator mutations emerge in the structured environment. The latter mutants also harbour sub-populations of persisters that survive high concentrations of ciprofloxacin that inhibit bacterial growth at the population level. In contrast, genetically resistant bacteria that display target mutations also survive high concentrations of ciprofloxacin that inhibit their growth via population-level antibiotic tolerance. These resistant and tolerant bacteria keep doubling while shrinking in size in the presence of ciprofloxacin and regain their original size after antibiotic removal, which constitutes a newly discovered phenotypic response. This new knowledge sheds light on the diversity of strategies employed by bacteria to survive antibiotics and poses a stepping stone for understanding the link between mutations at the population level and phenotypic single-cell responses.
