## Supplementary material for "Antibiotic resistant bacteria survive treatment by doubling while shrinking": Table S1

### Sheet: Mutation focused
	Gene	Gene Description	Mutation	Annotation	Position	Sample Exposure	Sample MIC
	gyrA ←	Encodes a subunit of DNA gyrase which is responsible for cleaving and rejoining DNA strands during the process of DNA supercoiling.	G→A	S83L (TCG→TTG)	2332652	Well-mixed 25%	0.0625
							0.125
						Well-mixed 50%	0.125
							0.125
							0.125
						Well-mixed 100%	0.25
							0.25
						Structured 100%	0.25
			T→C	D87G (GAC→GGC)	2332640	Structured 25%	0.03125
			C→T	D87N (GAC→AAC)	2332641	Structured 50%	0.0625
			Δ3 bp	coding (247‑249/2628 nt)	2332651	Structured 50%	0.015625

### Sheet: Sample focused
	Experimental evolution			Mutants
	Environment	Experiment number	Ciprofloxacin concentration (%MICPS)	MIC fold change	Position	Mutation	Annotation	Gene	Description
	Well-Mixed	E1	25%	2	3872082	T→G	E466D (GAA→GAC)	gyrB ←	DNA gyrase, subunit B
		E2	25%	8	2332652	G→A	S83L (TCG→TTG)	gyrA ←	Encodes a subunit of DNA gyrase which is responsible for cleaving and rejoining DNA strands during the process of DNA supercoiling.
		E3	25%	4	2332652	G→A	S83L (TCG→TTG)	gyrA ←
		E1	50%	8	2332652	G→A	S83L (TCG→TTG)	gyrA ←
		E2	50%	8	2332652	G→A	S83L (TCG→TTG)	gyrA ←
		E3	50%	16	2332652	G→A	S83L (TCG→TTG)	gyrA ←
		E1	100%	8	2332652	G→A	S83L (TCG→TTG)	gyrA ←
		E2	100%	16	2332652	G→A	S83L (TCG→TTG)	gyrA ←
		E3	100%	16	1613748	Δ1 bp	coding (372/435 nt)	marR →	Encodes transcriptional repressor protein MarR, which is involved in regulating the expression of multiple genes related to antibiotic resistance and other stress responses.
					2332652	G→A	S83L (TCG→TTG)	gyrA ←	Encodes a subunit of DNA gyrase which is responsible for cleaving and rejoining DNA strands during the process of DNA supercoiling.
	Structured	E1	25%	2	256455	Δ1 bp	coding (357/1104 nt)	proB →	Encodes glutamate 5-kinase enzyme which is involved in the biosynthesis of the amino acid proline.
					1613617	Δ11 bp	coding (241‑251/435 nt)	marR →	Encodes transcriptional repressor protein MarR, which is involved in regulating the expression of multiple genes related to antibiotic resistance and other stress responses.
					1972818	IS5 (+) +4 bp	intergenic (‑364/‑413)	flhD ← / → uspC	FlhD functions as a positive regulator of the expression of flagellar genes, and is required for the expression of many genes that are involved in the assembly and function of the flagellum. UspC is a stress-responsive protein that is induced in response to a wide range of environmental stresses, including oxidative stress, heat shock, and nutrient starvation.
					4111053	C→G	G208A (GGC→GCC)	hslU ←	Encodes for the HslU ATPase subunit, which is a component of the HslUV protease complex. The complex is involved in the degradation of misfolded or damaged proteins in the cell.
		E2	25%	2	2332640	T→C	D87G (GAC→GGC)	gyrA ←	Encodes a subunit of DNA gyrase which is responsible for cleaving and rejoining DNA strands during the process of DNA supercoiling.
		E3	25%	1	1613644	Δ13 bp	coding (268‑280/435 nt)	marR →	Encodes transcriptional repressor protein MarR, which is involved in regulating the expression of multiple genes related to antibiotic resistance and other stress responses.
		E1	50%	2	2332651	Δ3 bp	coding (247‑249/2628 nt)	gyrA ←	DNA gyrase (type II topoisomerase), subunit A
		E2	50%	4	1972967	IS5 (+) +4 bp	intergenic (‑513/‑264)	flhD ← / → uspC	flagellar class II regulon transcriptional activator, with FlhC/universal stress protein
					2332641	C→T	D87N (GAC→AAC)	gyrA ←	DNA gyrase (type II topoisomerase), subunit A
					3631330	Δ8 bp	coding (329‑336/1500 nt)	pitA →	phosphate transporter, low‑affinity; tellurite importer
		E3	50%	2	303466	A→T	G526G (GGT→GGA)	ecpC ←	ECP production outer membrane protein
					1613642	Δ13 bp	coding (266‑278/435 nt)	marR →	transcriptional repressor of multiple antibiotic resistance
		E1	1	2	1613641	Δ15 bp	coding (265‑279/435 nt)	marR →	transcriptional repressor of multiple antibiotic resistance
		E2	100%	4	481433	IS5 (–) +4 bp	coding (217‑220/648 nt)	acrR →	Encodes a transcriptional repressor protein that controls the expression of the AcrAB-TolC efflux pump
					1613357	Δ20 bp	intergenic (‑192/‑1)	marC ← / → marR	MarC protein acts as a chaperone or helper protein that assists in the folding and stabilization of the MarR protein, enabling it to properly bind to DNA and regulate the expression of multiple genes related to antibiotic resistance and other stress responses.
					3624577	Δ20,819 bp	IS5‑mediated	[yhiJ]–yhiS	20 genes deleted which have a range of roles from GABA transproters, universal stress proteins, methyl transferases, and regulation of DNA damage response.
		E3	1	16	2332652	G→A	S83L (TCG→TTG)	gyrA ←	DNA gyrase (type II topoisomerase), subunit A
